# The tyrosine kinase inhibitor GNF-7 targets senescent cells through allosteric activation of GCN2

**DOI:** 10.1101/2025.08.29.673062

**Authors:** Gema Lopez-Pernas, Matilde Murga, Wareed Ahmed, Maria Haggblad, Elena Jiménez-Ortega, Alicia G. Serrano, Carlota Cardona, Mario Lopez-Prieto, Samuele Fisicaro, Jorge Mota-Pino, Belén Navarro-Gonzalez, Eduardo Zarzuela, Marta E. Anton, Louise Lidemalm, Sonia Martinez, Marta Isasa, Joaquín Pastor, Rafael Fernandez-Leiro, Daniela Huhn, Oscar Fernández-Capetillo

## Abstract

The one-two-punch approach refers to the sequential administration of two different chemotherapies, the second of which targets cancer cells that resisted the initial treatment. To find such a second punch, we performed a chemical screen to find drugs that are preferentially toxic for cells with an activated DNA damage response (DDR). This screen identified the tyrosine kinase inhibitor GNF-7 as a top hit. Subsequent work revealed that GNF-7 is a potent senolytic, even when senescence is triggered by therapies that do not activate the DDR. Consistently, GNF-7 is highly efficacious to kill cancer cells previously treated with CDK4/6 inhibitors, including in patient-derived organoids and mouse xenografts. Surprisingly, the senolytic effect of GNF-7 is not mediated by the inhibition of a tyrosine kinase (TK), but rather by the activation of GCN2, an effect previously reported for other TK inhibitors. Together, our study reports the discovery of a novel senolytic agent that strongly synergizes with CDK4/6 inhibitors when applied sequentially and expands our understanding of the mechanisms behind the anticancer effects of TK inhibitors.
