## Supplementary material for "The tyrosine kinase inhibitor GNF-7 targets senescent cells through allosteric activation of GCN2": Table S3

### Sheet: Hoja1
Table S3. List of significant GNF-7NH interactions.
Prostar_Id	Protein_Ids	Protein	Protein Description	logFC (DMSO_vs_Parent)	P_Value (DMSO_vs_Parent)
Prost1285	P42685	FRK	Tyrosine-protein kinase FRK	8.64769	2.6892e-09
Prost4069	Q9Y4K4	MAP4K5	Mitogen-activated protein kinase kinase kinase kinase 5	7.89175	2.86256e-08
Prost2153	Q15759	MAPK11	Mitogen-activated protein kinase 11	7.80431	6.98134e-09
Prost1270	P41240	CSK	Tyrosine-protein kinase CSK	7.6922	6.81725e-09
Prost1512	P54760	EPHB4	Ephrin type-B receptor 4	7.5896	8.5996e-09
Prost3903	Q9UKE5	TNIK	TRAF2 and NCK-interacting protein kinase	7.54164	1.08734e-08
Prost1284	P00519;P42684	ABL2	Tyrosine-protein kinase ABL2	7.28383	2.23152e-07
Prost1108	P29317	EPHA2	Ephrin type-A receptor 2	7.16253	9.64871e-09
Prost1812	Q05397	PTK2	Focal adhesion kinase 1	6.92161	7.96502e-08
Prost3420	Q9H0K1	SIK2	Serine/threonine-protein kinase SIK2	6.84005	1.50938e-08
Prost2169	Q16539	MAPK14	Mitogen-activated protein kinase 14	6.7053	2.26915e-08
Prost1109	P29323	EPHB2	Ephrin type-B receptor 2	6.66205	2.76256e-08
Prost3455	Q9H2K8	TAOK3	Serine/threonine-protein kinase TAO3	6.56524	6.56762e-07
Prost921	P07332;P16591	FER	Tyrosine-protein kinase Fer	6.52374	3.35517e-08
Prost1958	Q13546	RIPK1	Receptor-interacting serine/threonine-protein kinase 1	6.47093	1.09823e-07
Prost1511	P54753	EPHB3	Ephrin type-B receptor 3	6.40355	9.52239e-09
Prost221	O43353	RIPK2	Receptor-interacting serine/threonine-protein kinase 2	6.24166	7.06122e-08
Prost3723	Q9NYL2	MAP3K20	Mitogen-activated protein kinase kinase kinase 20	6.20962	6.09754e-08
Prost845	P06241;P07947;P12931	SRC	Proto-oncogene tyrosine-protein kinase Src	6.20027	1.34353e-07
Prost2194	Q16832	DDR2	Discoidin domain-containing receptor 2	6.1069	2.56924e-08
Prost1204	P35590	TIE1	Tyrosine-protein kinase receptor Tie-1	5.84061	1.5381e-07
Prost506	Q9UKE5;Q8N4C8;O95819	MAP4K4	Mitogen-activated protein kinase kinase kinase kinase 4	5.78878	9.65241e-07
Prost219	O43318	MAP3K7	Mitogen-activated protein kinase kinase kinase 7	5.65996	3.8292e-07
Prost715	P07948	LYN	Tyrosine-protein kinase Lyn	5.65187	1.17861e-07
Prost752	P09038	FGF2	Fibroblast growth factor 2	5.6419	2.84549e-08
Prost2151	Q15750	TAB1	TGF-beta-activated kinase 1 and MAP3K7-binding protein 1	5.63497	4.21568e-07
Prost1901	Q13188;Q13043	STK4	Serine/threonine-protein kinase 4	5.55754	2.12407e-06
Prost1842	Q08345	DDR1	Epithelial discoidin domain-containing receptor 1	5.52773	3.17593e-07
Prost2125	Q15375	EPHA7	Ephrin type-A receptor 7	5.44969	8.49431e-08
Prost3973	Q9UQ88	CDK11A	Cyclin-dependent kinase 11A	5.38068	2.56901e-07
Prost1917	Q13188	STK3	Serine/threonine-protein kinase 3	5.37059	8.34152e-07
Prost1283	P42680	TEC	Tyrosine-protein kinase Tec	5.16652	4.08985e-07
Prost3922	Q9UL54;Q7L7X3	TAOK2	Serine/threonine-protein kinase TAO2	5.13222	3.13282e-07
Prost3309	Q9BUL8	PDCD10	Programmed cell death protein 10	5.11069	4.66912e-07
Prost2628	Q8IVH8	MAP4K3	Mitogen-activated protein kinase kinase kinase kinase 3	5.08388	4.54054e-06
Prost418	O94804	STK10	Serine/threonine-protein kinase 10	4.96652	5.09059e-06
Prost3722	Q9NYJ8	TAB2	TGF-beta-activated kinase 1 and MAP3K7-binding protein 2	4.90032	2.97996e-07
Prost139	O14976	GAK	Cyclin-G-associated kinase	4.83024	2.67849e-06
Prost996	P21127;Q9UQ88	CDK11B	Cyclin-dependent kinase 11B	4.81077	6.30078e-06
Prost1834	Q07912	TNK2	Activated CDC42 kinase 1	4.79567	2.77039e-06
Prost3794	Q9P2K8	EIF2AK4	eIF-2-alpha kinase GCN2	4.79141	1.04118e-05
Prost4003	Q9Y2K2	SIK3	Serine/threonine-protein kinase SIK3	4.75556	7.84444e-07
Prost698	P07332	FES	Tyrosine-protein kinase Fes/Fps	4.70298	2.42974e-06
Prost2707	Q8N4C8	MINK1	Misshapen-like kinase 1	4.60906	0.000161952
Prost1880	Q12851	MAP4K2	Mitogen-activated protein kinase kinase kinase kinase 2	4.60703	1.57051e-05
Prost1951	Q13470	TNK1	Non-receptor tyrosine-protein kinase TNK1	4.58551	4.26037e-07
Prost298	O60674	JAK2	Tyrosine-protein kinase JAK2	4.54774	6.1036e-07
Prost1439	P51617	IRAK1	Interleukin-1 receptor-associated kinase 1	4.52812	2.75619e-06
Prost3185	Q96S53	TESK2	Dual specificity testis-specific protein kinase 2	4.5086	2.33972e-06
Prost714	P07947	YES1	Tyrosine-protein kinase Yes	4.45767	2.27168e-05
Prost3452	Q9H2G2	SLK	STE20-like serine/threonine-protein kinase	4.30071	7.51848e-06
Prost84	O00506	STK25	Serine/threonine-protein kinase 25	4.29443	1.07159e-05
Prost1915	Q13164	MAPK7	Mitogen-activated protein kinase 7	4.29436	6.8239e-05
Prost2835	Q8TBX8	PIP4K2C	Phosphatidylinositol 5-phosphate 4-kinase type-2 gamma	4.25564	1.07987e-06
Prost1708	P78356;P48426	PIP4K2B	Phosphatidylinositol 5-phosphate 4-kinase type-2 beta	4.20332	1.51117e-05
Prost8	A0A0B4J2F2;P57059	SIK1B	Probable serine/threonine-protein kinase SIK1B	4.20293	7.53682e-06
Prost1396	P49840	GSK3A	Glycogen synthase kinase-3 alpha	4.18647	1.13578e-05
Prost1513	P54762	EPHB1	Ephrin type-B receptor 1	4.17701	1.45951e-05
Prost4122	Q9Y6E0;Q9P289	STK24	Serine/threonine-protein kinase 24	4.15602	2.08575e-05
Prost3302	Q9BUB5	MKNK1	MAP kinase-interacting serine/threonine-protein kinase 1	4.11683	4.28919e-07
Prost3887	Q9UJM3	ERRFI1	ERBB receptor feedback inhibitor 1	4.11489	9.4993e-07
Prost1456	P51957	NEK4	Serine/threonine-protein kinase Nek4	4.00709	0.000100089
Prost2439	Q6Q0C0	TRAF7	E3 ubiquitin-protein ligase TRAF7	3.92419	3.477e-06
Prost536	P00519	ABL1	Tyrosine-protein kinase ABL1	3.86621	4.06785e-05
Prost537	P00533	EGFR	Epidermal growth factor receptor	3.86156	5.0714e-06
Prost2349	Q63HR2	TNS2	Tensin-2	3.84549	1.32431e-06
Prost1922	Q13233	MAP3K1	Mitogen-activated protein kinase kinase kinase 1	3.83059	5.41543e-06
Prost3230	Q9Y2U5;Q99759	MAP3K3	Mitogen-activated protein kinase kinase kinase 3	3.81332	7.07854e-05
Prost1822	Q06418	TYRO3	Tyrosine-protein kinase receptor TYRO3	3.74809	2.91396e-06
Prost1698	P68400;Q8NEV1	CSNK2A1	Casein kinase II subunit alpha	3.74498	7.19083e-06
Prost164	O15197	EPHB6	Ephrin type-B receptor 6	3.70931	1.10586e-05
Prost1818	Q06187	BTK	Tyrosine-protein kinase BTK	3.67797	3.18557e-06
Prost1914	Q13163	MAP2K5	Dual specificity mitogen-activated protein kinase kinase 5	3.62784	0.000266708
Prost3772	Q9P0R6	GSKIP	GSK3B-interacting protein	3.5707	8.81323e-06
Prost1521	P55010	EIF5	Eukaryotic translation initiation factor 5	3.52662	0.000634847
Prost3751	Q9NZJ5	EIF2AK3	Eukaryotic translation initiation factor 2-alpha kinase 3	3.43689	1.7441e-05
Prost2107	P50750;Q15131	CDK10	Cyclin-dependent kinase 10	3.41376	3.24432e-05
Prost2176	Q16584	MAP3K11	Mitogen-activated protein kinase kinase kinase 11	3.41199	2.01732e-05
Prost2590	Q86WH2	RASSF3	Ras association domain-containing protein 3	3.34304	1.97353e-05
Prost1487	P53667	LIMK1	LIM domain kinase 1	3.33475	6.47815e-05
Prost2358	Q68CZ2	TNS3	Tensin-3	3.33335	7.7055e-06
Prost823	P11362	FGFR1	Fibroblast growth factor receptor 1	3.29027	0.000356219
Prost1319	P46379	BAG6	Large proline-rich protein BAG6	3.27662	4.11791e-06
Prost1347	P48426	PIP4K2A	Phosphatidylinositol 5-phosphate 4-kinase type-2 alpha	3.26889	0.000126758
Prost639	P04626	ERBB2	Receptor tyrosine-protein kinase erbB-2	3.26063	8.7006e-05
Prost2404	Q6P0Q8	MAST2	Microtubule-associated serine/threonine-protein kinase 2	3.24845	0.000101555
Prost1210	P35659	DEK	Protein DEK	3.05207	6.11589e-05
Prost2042	Q14554	PDIA5	Protein disulfide-isomerase A5	3.01372	0.00569218
Prost1397	P49840;P49841	GSK3B	Glycogen synthase kinase-3 beta	3.00197	0.000610841
Prost3784	Q9P289	STK26	Serine/threonine-protein kinase 26	2.99202	0.000107196
Prost2573	Q86V35	CABP7	Calcium-binding protein 7	2.98709	1.51637e-05
Prost1367	P49137	MAPKAPK2	MAP kinase-activated protein kinase 2	2.97842	1.29201e-05
Prost3808	Q9UBE8	NLK	Serine/threonine-protein kinase NLK	2.91437	0.000110218
Prost1472	P52799	EFNB2	Ephrin-B2	2.89598	6.90049e-05
Prost1692	P67870	CSNK2B	Casein kinase II subunit beta	2.82652	4.52192e-05
Prost2805	Q8NG66	NEK11	Serine/threonine-protein kinase Nek11	2.78118	8.71818e-05
Prost2140	Q15569	TESK1	Dual specificity testis-specific protein kinase 1	2.77764	6.49523e-05
Prost1738	P85037	FOXK1	Forkhead box protein K1	2.74081	0.000220078
Prost3619	Q9NRP7	STK36	Serine/threonine-protein kinase 36	2.7318	0.000146707
Prost2026	Q14289	PTK2B	Protein-tyrosine kinase 2-beta	2.67553	0.000230924
Prost1882	Q12866	MERTK	Tyrosine-protein kinase Mer	2.65282	6.49059e-05
